# Plexin-B2 is a key regulator of cell mechanics during multicellular organization

**DOI:** 10.1101/792077

**Authors:** Chrystian Junqueira Alves, Rafael Dariolli, Theodore Hannah, Robert J. Wiener, Nicolas Daviaud, Rut Tejero, G. Luca Gusella, Nadejda M. Tsankova, Rodrigo Alves Dias, José Paulo R. Furtado de Mendonça, Evren U. Azeloglu, Roland H. Friedel, Hongyan Zou

## Abstract

During multicellular organization, individual cells need to constantly respond to environmental cues and adjust contractile and adhesive forces in order to maintain tissue integrity. The signaling pathways linking biochemical cues and tissue mechanics are unclear. Here, we show that Plexin-B2 regulates mechanochemical integration during multicellular organization. In human embryonic stem cells (hESCs), Plexin-B2 controls cell shape and tissue geometry in both 2D epithelial colony and 3D spheroid aggregates by regulating actomyosin contractility and junctional/cell-matrix adhesive properties. Atomic force microscopy (AFM) directly demonstrates that Plexin-B2 modulates cell stiffness in hESC colonies, which in turn impacts cell proliferation and cell fate specification through β-catenin signaling and YAP mechanosensing. YAP also functions as a mechanoregulator downstream of Plexin-B2, thus forming a mechanochemical integrative loop. In human neuroprogenitor cells (hNPCs), Plexin-B2 similarly controls cell stiffness and tensile forces, as revealed by AFM and FRET tension sensor studies. Strikingly, Plexin-B2-deficient hNPCs display accelerated neuronal differentiation. From an organogenesis perspective, Plexin-B2 maintains cytoarchitectural integrity of neuroepithelium, as modeled in cerebral organoids. On a signaling level, Plexin-B2 engages extracellular as well as intracellular Ras-GAP and RBD domains for mechanoregulation through Rap and Rac GTPases. Our data unveil a fundamental function of Plexin-B2 for mechanochemical integration during multicellular organization, and shed light on the principle of force-mediated regulation of stem cell biology and tissue morphogenesis.
