## Supplemental Tables 1-3 for "Plexin-B2 is a key regulator of cell mechanics during multicellular organization"

### Sheet: Table S1 S2
Table S1. Antibody information. Related to Figures 1-7
S1a. Antibodies for immunostaining
Antibody	Vendor	Catalog#	Species	Dilution
PLEXIN-B2 (ECD)	R&D systems	AF5329	Sheep	1:300
PLEXIN-B2 (ICD)	Abcam	ab193355	Rabbit	1:200
SOX2	Abcam	ab97959	Rabbit	1:200
DCX	EMD Millipore	ab2253	Guinea pig	1:500
FAM107A	Sigma	HPA-055888	Rabbit	1:200
SEMA4B	Proteintech	16934-1-AP	Rabbit	1:300
SEMA4C	LsBio	C-150056	Sheep	1:200
Phalloidin	Thermo	A12380		1:100
Fibronectin	EMD Millipore	ab2033	Rabbit	1:200
pMLC2	Cell Signaling	3671	Rabbit	1:200
E-Cadherin	Life Technologies	131900	Rat	1:200
N-Cadherin	BD Bioscience	610920	Mouse	1:200
ZO-1	Thermo	61-7300	Rabbit	1:200
INTEGRIN β1 (active, HUTS-4)	EMD Millipore	MAB2079Z	Mouse	1:200
OCT-4	Abcam	ab184665	Mouse	1:500
pFAK	Thermo	44-624G	Rabbit	1:200
NANOG	Abcam	ab109250	Rabbit	1:200
aCASPASE3	R&D systems	AF835	Rabbit	1:500
YAP	Santa Cruz	4912S	Mouse	1:300
β-CATENIN	BD Bioscience	610153	Mouse	1:200
PAX6	Abcam	ab78545	Mouse	1:200
pH3	Cell Signaling	9701	Rabbit	1:300
NeuN	EMD Millipore	MAB377	Mouse	1:200
Troponin T, cardiac (TNNT2)	Abcam	ab45932	Rabbit	1:200
Ki67	Abcam	ab15580	Rabbit	1:200
βIII Tubulin (TUJ1)	R&D systems	MAB1195	Mouse	1:100
CTIP2	Abcam	ab118465	Rat	1:300
Paxillin	Invitrogen	AHO0492	Mouse	1:200
Vinculin	Novus Biologicals	NB600-1293	Mouse	1:400
S1b. Antibodies for immunoblotting
Antibody	Vendor	Catalog#	Species	Dilution
β-actin	Sigma	A1978	Rabbit	1:10,000
PLEXIN-B2 (ECD)	R&D systems	AF5329	Sheep	1:500
β1-INTEGRIN (4706S)	Cell Signaling	4706	Rabbit	1:1,000
pFAK	Thermo	44-624G	Rabbit	1:500
YAP	Santa Cruz	4912S	Mouse	1:500
pYAP	Cell Signaling	4911S	Rabbit	1:1,000
β-CATENIN	BD Bioscience	610153	Mouse	1:1,000
SOX2	Abcam	ab97959	Rabbit	1:500
PAX6	BioLegend	901302	Rabbit	1:2000
GAPDH	Cell Signaling	2118	Rabbit	1:1000
H3K4me2	Active Motif	39914	Rabbit	0.5 μg/mL
S1c. Reagents and antibodies for functional assays
Reagent/Antibody	Vendor	Catalog#	Species	Dilution
INTEGRIN β1 (P5D2)	Santa Cruz	sc-13590	Mouse	10 μg/mL
SEMA4C	R&D Systems	6125-S4-050	Human	2-50 μg/mL
Blebbistatin (-/-)	Sigma	B0560		10μM
ROCKi	STEMCELL Technologies	Y-27632		20μM
Latrunculin	Cayman Chemical Company	10010630		5μM
NSC	Tocris	2161		5 µM
GGTI	Tocris	2430		1.5 µM
C3	Cytoskeleton	CT03		2.5 µg/ml
Table S2. Primer information. Related to Figure 4
Primers for quantitative RT-PCR
Gene	Primer (forward)	Primer (reverse)
PLXNB2	TCTGGCAGGGTGCTATATGCT	GAAGGGCTTGTAGAAGATGTCAC
GSC	TCTCAACCAGCTGCACTGTC	GGCGGTTCTTAAACCAGACC
DES	GGAGAGGAGAGCCGGATCA	GGGCTGGTTTCTCGGAAGTT
SOX3	GGACTGTTGCCTTGTACCGA	CAGCGATTCCCAGCCTACAA
PAX6	GTGTCCAACGGATGTGTGAG	CTAGCCAGGTTGCGAAGAAC
GFAP	CCTCTCCCTGGCTCGAATG	GGAAGCGAACCTTCTCGATGTA
SOX8	CAAGGGCTACGACTGGAGTCT	CATGCGGCTTGGCTTTGAG
TUBB3	GGCCAAGGGTCACTACACG	GCAGTCGCAGTTTTCACACTC
Table S3. List of short hairpin constructs Related to Figures 1, 6 and 4
Short hairpin (shRNA) sequences used in this study
Gene	Top	Bottom
PLXNB2-Sh1	CCGGCAGCAAGTCTTTCCTCATCAACTCGAGTTGATGAGGAAAGACTTGCTGTTTTT	AATTAAAAACAGCAAGTCTTTCCTCATCAACTCGAGTTGATGAGGAAAGACTTGCTG
PLXNB2-Sh2	CCGGGCGGTGTCTGTCTACTGCTACCTCGAGGTAGCAGTAGACAGACACCGCTTTTT	AATTAAAAAGCGGTGTCTGTCTACTGCTACCTCGAGGTAGCAGTAGACAGACACCGC
PLXNB2-Sh3	CCGGACAGACTACGTGTTCCACAATCTCGAGATTGTGGAACACGTAGTCTGTTTTTT	AATTAAAAAACAGACTACGTGTTCCACAATCTCGAGATTGTGGAACACGTAGTCTGT
YAP1-Sh1	CCGGCAGGTGATACTATCAACCAAACTCGAGTTTGGTTGATAGTATCACCTGTTTTTG	ATTCAAAAACAGGTGATACTATCAACCAAACTCGAGTTTGGTTGATAGTATCACCTG
YAP1-Sh2	CCGGGCCACCAAGCTAGATAAAGAACTCGAGTTCTTTATCTAGCTTGGTGGCTTTTTG	AATTCAAAAAGCCACCAAGCTAGATAAAGAACTCGAGTTCTTTATCTAGCTTGGTGGC
YAP1-Sh3	CCGGGACCAATAGCTCAGATCCTTTCTCGAGAAAGGATCTGAGCTATTGGTCTTTTTG	AATTCAAAAAGACCAATAGCTCAGATCCTTTCTCGAGAAAGGATCTGAGCTATTGGTC
RHS4346-CTRL	CCGGATCTCGCTTGGGCGAGAGTAAGCTCGAGCTTACTCTCGCCCAAGCGAGATTTTT	AATTAAAAATCTCGCTTGGGCGAGAGTAAGCTCGAGCTTACTCTCGCCCAAGCGAGAT
